# A role for glutathione in buffering excess intracellular copper in *Streptococcus pyogenes*

**DOI:** 10.1101/2020.05.14.095349

**Authors:** Louisa J. Stewart, Cheryl-lynn Y. Ong, May M. Zhang, Stephan Brouwer, Liam McIntyre, Mark R. Davies, Mark J. Walker, Alastair G. McEwan, Kevin J. Waldron, Karrera Y. Djoko

**Affiliations:** Department of Biosciences, Durham University, Durham DH1 3LE, United Kingdom; School of Chemistry and Molecular Biosciences and Australian Infectious Diseases Research Centre, The University of Queensland, St Lucia, QLD 4072, Australia; Department of Microbiology and Immunology, University of Melbourne, at the Peter Doherty Institute for Infection and Immunity, Melbourne, VIC 3000, Australia; Biosciences Institute, Faculty of Medical Sciences, Framlington Place, Newcastle University, Newcastle upon Tyne, NE2 4HH, United Kingdom

**Author notes:** Corresponding author Mailing address: Department of Biosciences, Durham University, Durham DH1 3LE, United Kingdom. We consider that these authors have contributed equally to the work (Louisa J. Stewart, Cheryl-lynn Y. Ong).

**Keywords:** copper homeostasis, copper stress and tolerance, copper export, metal buffer, glutathione, Group A *Streptococcus*

## Abstract

Copper (Cu) is an essential metal for bacterial physiology but in excess it is bacteriotoxic. To limit Cu levels in the cytoplasm, most bacteria possess a transcriptionally-responsive system for Cu export. In the Gram-positive human pathogen *Streptococcus pyogenes* (Group A *Streptococcus*, GAS), this system is encoded by the *copYAZ* operon. In this study, we demonstrate that the site of GAS infection *in vivo* represents a Cu-rich environment but inactivation of the *copA* Cu efflux gene does not reduce virulence in a mouse model of invasive disease. *In vitro*, Cu treatment leads to multiple observable phenotypes, including defects in growth and viability, decreased fermentation, inhibition of glyceraldehyde 3-phosphate dehydrogenase (GapA) activity, and misregulation of metal homeostasis, likely as a consequence of mismetalation of non-cognate metal-binding sites. Surprisingly, the onset of these effects is delayed by ∼4 h even though expression of *copZ* is upregulated immediately upon exposure to Cu. We further show that the onset of all phenotypes coincides with depletion of intracellular glutathione (GSH). Supplementation with extracellular GSH replenishes the intracellular pool of this thiol and suppresses all the observable effects of Cu treatment. Our results indicate that GSH contributes to buffering of excess intracellular Cu when the transcriptionally-responsive Cu export system is overwhelmed. Thus, while the *copYAZ* operon is responsible for Cu *homeostasis*, GSH has a role in Cu *tolerance* that allows bacteria to maintain metabolism even in the presence of an excess of this metal ion. This study advances fundamental understanding of Cu handling in the bacterial cytoplasm.

**IMPORTANCE:** The control of intracellular metal availability is fundamental to bacterial physiology. In the case of copper (Cu), it is established that rising intracellular Cu levels eventually fill the metal-sensing site of the endogenous Cu-sensing transcriptional regulator, which in turn induces transcription of a copper export pump. This response caps intracellular Cu availability below a well-defined threshold and prevents Cu toxicity. Glutathione, abundant in many bacteria, is known to bind Cu and is long assumed to contribute to bacterial Cu handling. However, there is some ambiguity since neither its biosynthesis nor uptake is Cu-regulated. Furthermore, there is little experimental support for this role of glutathione beyond measurement of the effect of Cu on growth of glutathione-deficient mutants. Our work with Group A *Streptococcus* provides new evidence that glutathione increases the threshold of intracellular Cu availability that can be tolerated by bacteria and thus advances fundamental understanding of bacterial Cu handling.
