## Supporting Table 1 for "A role for glutathione in buffering excess intracellular copper in *Streptococcus pyogenes*"

### Sheet: Downregulated
List of genes that were downregulated in response to Cu treatment. GAS ∆copA mutant strain was cultured with or without 5 µM added Cu for t = 5 h (n = 3). Total RNA was extracted, rRNA was depleted, cDNA was generated, and finally sequenced by Illumina. Differential gene expression was determined using DeSeq2 and presented as the fold-change (FC) of expression in the Cu-treated cultures relative …
Locus tag (M1T1 5448)	Locus tag (MGAS5005)	Gene	MGAS5005 annotation	log2FC(+Cu/-Cu)	padj
AdcR-regulated
SP5448_04060	M5005_Spy_1109	phtY	internalin protein	-1.79875	1.34331e-05
SP5448_01605	M5005_Spy_1590	rpsN	30S ribosomal protein S14	-1.72208	3.1353e-10
SP5448_08685	M5005_Spy_1710	phtD	histidine triad protein	-2.51176	1.14101e-14
SP5448_08690	M5005_Spy_1711	adcAII	laminin binding protein	-2.36758	1.91663e-15
SP5448_00300	M5005_Spy0039	adhE	bifunctional acetaldehyde-CoA/alcohol dehydrogenase	-3.3244	7.91313e-19
MtsR-regulated
SP5448_07900	M5005_Spy_0321	fhuG	ferrichrome transporter permease	-1.98674	2.66102e-10
SP5448_07895	M5005_Spy_0322	fhuB	ferrichrome transporter permease	-1.80787	9.14683e-09
SP5448_07890	M5005_Spy_0323	fhuD	ferrichrome-binding protein	-1.91288	3.41725e-14
SP5448_07885	M5005_Spy_0324	fhuA	ferrichrome ABC transporter ATP-binding protein	-1.74544	4.5464e-13
SP5448_07770	M5005_Spy_0348	nrdI.2	ribonucleotide reductase stimulatory protein	-1.57106	0.000577671
SP5448_07765	M5005_Spy_0349	nrdE.2	ribonucleotide-diphosphate reductase subunit alpha	-1.64423	0.000110346
SP5448_06300	M5005_Spy_0651	hupY	cell surface protein	-2.28783	2.08033e-32
SP5448_06295	M5005_Spy_0652	hupZ	hypothetical protein M5005_Spy_0652	-2.24937	7.91313e-19
SP5448_01920	M5005_Spy_1525	siaD	ABC transporter ATP-binding protein	-2.33563	8.77783e-19
SP5448_01915	M5005_Spy_1526	siaC	ferrichrome ABC transporter ATP-binding protein	-2.7086	1.56295e-14
SP5448_01910	M5005_Spy_1527	siaB	ferrichrome transporter permease	-2.62834	1.43303e-12
SP5448_01905	M5005_Spy_1528	siaA	ferrichrome-binding protein	-2.2803	3.87319e-13
SP5448_01900	M5005_Spy_1529	shp	heme binding protein	-1.80184	8.63349e-07
SP5448_01895	M5005_Spy_1530	shr	Fe3+-siderophore transporter	-1.9435	1.30488e-06
Carbohydrate transport/metabolism
SP5448_05675	M5005_Spy_0780	ptsA	PTS system mannose/fructose family transporter subunit IIA	-2.38066	4.26132e-09
SP5448_05670	M5005_Spy_0781	ptsB	PTS system mannose/fructose family transporter subunit IIB	-2.84546	2.39514e-15
SP5448_05665	M5005_Spy_0782	ptsC	PTS system mannose/fructose family transporter subunit IIC	-2.73303	1.40512e-15
SP5448_05660	M5005_Spy_0783	ptsD	PTS system mannose/fructose family transporter subunit IID	-2.50636	3.92464e-15
SP5448_02140	M5005_Spy_1479	manL	PTS system mannose-specific transporter subunit IIAB	-2.10205	1.95431e-12
SP5448_02135	M5005_Spy_1480	manM	PTS system mannose-specific transporter subunit IIC	-2.16349	9.35839e-08
SP5448_02130	M5005_Spy_1481	manN	PTS system mannose-specific transporter subunit IID	-2.04215	4.87931e-08
Purine/pyrimidine metabolism
SP5448_00215	M5005_Spy_0023	purL	phosphoribosylformylglycinamidine synthase	-1.80129	2.69717e-07
SP5448_00220	M5005_Spy_0024	purF	amidophosphoribosyltransferase	-1.62917	1.55939e-05
SP5448_00225	M5005_Spy_0025	purM	phosphoribosylaminoimidazole synthetase	-1.65896	8.92131e-06
SP5448_00230	M5005_Spy_0026	purN	phosphoribosylglycinamide formyltransferase	-1.76728	3.86035e-05
SP5448_00235	M5005_Spy_0027	purH	bifunctional phosphoribosylaminoimidazolecarboxamide formyltransferase/IMP cyclohydrolase	-1.72323	2.14463e-05
SP5448_00245	M5005_Spy_0029	purD	phosphoribosylamine--glycine ligase	-1.83052	2.98127e-06
SP5448_00250	M5005_Spy_0030	purE	phosphoribosylaminoimidazole carboxylase catalytic subunit	-1.7563	9.77355e-05
SP5448_00255	M5005_Spy_0031	purK	phosphoribosylaminoimidazole carboxylase ATPase subunit	-1.69386	5.43339e-05
SP5448_06355	M5005_Spy_0639	pyrR	bifunctional pyrimidine regulatory protein PyrR/uracil phosphoribosyltransferase	-2.03097	4.38025e-10
SP5448_06350	M5005_Spy_0640	pyrP	uracil permease	-2.16779	2.1286e-12
SP5448_06345	M5005_Spy_0641	pyrB	aspartate carbamoyltransferase	-1.77943	3.12114e-10
SP5448_05315	M5005_Spy_0857	guaC	guanosine 5\'-monophosphate oxidoreductase	-2.27222	3.74977e-15
SP5448_05310	M5005_Spy_0858	xpt	xanthine phosphoribosyltransferase	-1.87418	1.13023e-12
SP5448_05305	M5005_Spy_0859	-	xanthine permease	-1.95766	3.09237e-11
Others
SP5448_00790	M5005_Spy_0123	ridA	translation initiation inhibitor	-2.53001	6.88957e-06
SP5448_00795	M5005_Spy_0124	serR/sloR	transcriptional regulator	-1.86728	0.00882371
SP5448_00830	M5005_Spy_0131	ntpA	V-type ATP synthase subunit A	-1.79906	0.000266951
SP5448_07790	M5005_Spy_0344	-	permease	-1.50581	2.65971e-10
SP5448_07395	M5005_Spy_0427	thrS	threonyl-tRNA synthetase	-1.83185	3.09237e-11
SP5448_06265	M5005_Spy_0658	-	regulatory protein	-1.70014	1.79759e-08
SP5448_05430	M5005_Spy_0832	malP	malate-sodium symport	-1.61592	8.99782e-06
SP5448_05000	M5005_Spy_0922	pdxK	hypothetical protein M5005_Spy_0922	-1.60941	3.45526e-07
SP5448_04995	M5005_Spy_0923	-	pyridoxamine kinase	-1.7242	1.80395e-14
SP5448_04175	M5005_Spy_1086	pnuC	nicotinamide mononucleotide transporter	-1.61796	1.43418e-08
SP5448_04135	M5005_Spy_1094	-	major facilitator transporter	-1.50229	0.000520139
SP5448_03125	M5005_Spy_1292	valS	valyl-tRNA synthetase	-1.68777	1.4847e-13
SP5448_03120	M5005_Spy_1293	-	hypothetical protein M5005_Spy_1293	-1.50658	4.29508e-09
SP5448_03115	M5005_Spy_1294	-	ribosomal-protein-serine acetyltransferase	-1.63165	2.04817e-07
SP5448_03095	M5005_Spy_1297	aroA2	3-deoxy-7-phosphoheptulonate synthase	-1.76226	5.12876e-18
SP5448_03090	M5005_Spy_1298	aroB	3-dehydroquinate synthase	-1.73471	3.43436e-13
SP5448_02635	M5005_Spy_1383	-	hypothetical protein M5005_Spy_1383	-1.7376	1.46041e-11
SP5448_02630	M5005_Spy_1384	glyS	glycyl-tRNA synthetase subunit beta	-2.01562	6.36169e-09
SP5448_02625	M5005_Spy_1385	glyQ	glycyl-tRNA synthetase subunit alpha	-1.94946	1.9515e-07
SP5448_08450	M5005_Spy_1660	pnp	polynucleotide phosphorylase	-1.53005	1.8685e-06
SP5448_08975	M5005_Spy_1774	fhs.2	formate--tetrahydrofolate ligase	-1.72788	0.0054508
SP5448_08990	M5005_Spy_1777	hutH	histidine ammonia-lyase	-1.59655	0.00232203

### Sheet: Upregulated
List of genes that were upregulated in response to Cu treatment. GAS ∆copA mutant strain was cultured with or without 5 µM added Cu for t = 5 h (n = 3). Total RNA was extracted, rRNA was depleted, cDNA was generated, and finally sequenced by Illumina. Differential gene expression was determined using DeSeq2 and presented as the fold-change (FC) of expression in the Cu-treated cultures relative to…
Locus tag (M1T1 5448)	Locus tag (MGAS5005)	Gene	MGAS5005 annotation	log2FC(+Cu/-Cu)	padj
CopY-regulated
SP5448_02530	M5005_Spy_1404	copZ	copper chaperone	4.40681	8.16207e-32
SP5448_02525	M5005_Spy_1405	copA	copper-exporting ATPase	4.39292	1.04057e-33
SP5448_02520	M5005_Spy_1406	copY	copAB ATPase metal-fist type repressor	4.49323	1.13682e-42
CadC-regulated
SP5448_09195	M5005_Spy_1817	cadD	cadmium resistance protein	3.15272	1.81088e-57
SP5448_09200	M5005_Spy_1818	cadC	cadmium efflux system accessory protein	4.00279	2.07449e-42
Phage-related
SP5448_07130	M5005_Spy_0483	pspC	phage shock stress-responsive transcriptional regulator	2.15526	5.36722e-06
SP5448_05040	M5005_Spy_0914	-	phage transcriptional repressor	1.90861	1.10325e-22
SP5448_03605	M5005_Spy_1197	-	phage protein	1.83648	9.4738e-06
SP5448_03575	M5005_Spy_1203	-	phage protein	1.71859	0.00151367
SP5448_03570	M5005_Spy_1204	-	recT protein	1.66319	0.000546175
SP5448_03530	M5005_Spy_1212	xis	excisionase	1.9865	0.00931328
SP5448_02285	M5005_Spy_1451	-	phage protein	1.85102	2.47401e-07
Stress response
SP5448_07865	M5005_Spy_0328	clpP	ATP-dependent Clp protease proteolytic subunit	1.72436	5.12876e-18
SP5448_06095	M5005_Spy_0694	clpL	ATP-dependent protease ATP-binding subunit	2.99527	9.79759e-47
SP5448_03375	M5005_Spy_1240	clpE	ATP-dependent Clp protease ATP-binding subunit	2.54321	8.4996e-34
SP5448_03280	M5005_Spy_1259	dpr	non-specific DNA-binding protein/iron-binding ferritin-like antioxidant protein	1.7474	1.67081e-05
SP5448_08920	M5005_Spy_1762	groES	co-chaperonin GroES	1.52237	6.32162e-08
SP5448_08925	M5005_Spy_1763	clpC	negative regulator of genetic competence	1.61376	3.36541e-11
Others
SP5448_00705	M5005_Spy_0106	rofA/nra	transcriptional regulator	1.59331	3.10588e-05
SP5448_00710	M5005_Spy_0107	cpa/cbp	fibronectin-binding protein	1.81064	1.05743e-05
SP5448_00715	M5005_Spy_0108	sipA1/lepA-1	signal peptidase I	2.13627	2.37294e-07
SP5448_00720	M5005_Spy_0109	prtF	fibronectin-binding protein	2.15162	4.00132e-08
SP5448_00725	M5005_Spy_0110	srtC2/eftLSL.B	hypothetical protein M5005_Spy_0110	2.1171	7.13268e-08
SP5448_00730	M5005_Spy_0111	-	hypothetical protein M5005_Spy_0111	2.10496	1.83413e-08
SP5448_00750	M5005_Spy_0114	srtB	sortase	1.70144	1.07185e-10
SP5448_05390	M5005_Spy_0840	radC	DNA repair protein RadC	1.54152	6.72097e-15
SP5448_04035	M5005_Spy_1114	prsW	hypothetical protein M5005_Spy_1114	1.60429	8.43192e-16
SP5448_08500	M5005_Spy_1670	ssuE	oxidoreductase	1.50858	1.7771e-06
SP5448_08740	M5005_Spy_1722	-	hypothetical protein M5005_Spy_1722	1.59186	2.8321e-06
SP5448_08745	M5005_Spy_1723	isp1	hypothetical protein M5005_Spy_1723	1.64691	7.41365e-05
SP5448_08750	M5005_Spy_1724	ihk	two component system histidine kinase	2.16749	2.41329e-09
SP5448_08755	M5005_Spy_1725	irr	two-component response regulator	2.33064	1.36634e-13
SP5448_08760	M5005_Spy_1726	-	ABC transporter permease	2.53496	1.68108e-17
SP5448_08765	M5005_Spy_1727	-	ABC transporter ATP-binding protein	3.01274	4.31658e-21
SP5448_08770	M5005_Spy_1728	-	periplasmic protein of efflux system	3.04913	2.7266e-22
SP5448_08775	M5005_Spy_1729	-	hypothetical protein M5005_Spy_1729	3.29192	7.26657e-34
SP5448_09100	M5005_Spy_1798	spxA	Spx family transcriptional regulator	2.74421	8.45938e-11
SP5448_09215	M5005_Spy_1821	-	hypothetical protein M5005_Spy_1821	4.06311	3.06951e-51
