## Supporting Table 2 for "A role for glutathione in buffering excess intracellular copper in *Streptococcus pyogenes*"

### Sheet: CDM-Glucose Recipe
CDM-Glucose recipe
Component	Volume	Supplier
RPMI 1640 base	50 mL	Thermo Scientific cat no. 11875085
Na-MOPS pH 7.4 (1 M)	2.5 mL	Sigma cat. no M1254
D-glucose (20 w/v %)	1.25 mL	Sigma cat. no. G5767
BME Vitamins (100X)	0.5 mL	Sigma cat. no B6891
Catalase (5 mg/mL)	0.5 mL	Sigma cat. no C9322
Nucleobases	100 µL
This medium was prepared fresh each day.

### Sheet: Final composition
Final composition of CDM-Glucose
Components	M.wt.	Concentration
		mg/L	mM	µM
Amino Acids
Glycine	75	10	0.133333	133.333
L-Arginine	174	200	1.14943	1149.43
L-Asparagine	132	50	0.378788	378.788
L-Aspartic acid	133	20	0.150376	150.376
L-Cystine 2HCl	313	65	0.207668	207.668
L-Glutamic Acid	147	20	0.136054	136.054
L-Glutamine	146	300	2.05479	2054.79
L-Histidine	155	15	0.0967742	96.7742
L-Hydroxyproline	131	20	0.152672	152.672
L-Isoleucine	131	50	0.381679	381.679
L-Leucine	131	50	0.381679	381.679
L-Lysine hydrochloride	183	40	0.218579	218.579
L-Methionine	149	15	0.100671	100.671
L-Phenylalanine	165	15	0.0909091	90.9091
L-Proline	115	20	0.173913	173.913
L-Serine	105	30	0.285714	285.714
L-Threonine	119	20	0.168067	168.067
L-Tryptophan	204	5	0.0245098	24.5098
L-Tyrosine disodium salt dihydrate	261	29	0.111111	111.111
L-Valine	117	20	0.17094	170.94
Vitamins
Biotin	244	1.2	0.00491803	4.91803
Choline chloride	140	4	0.0285714	28.5714
D-Calcium pantothenate	477	1.25	0.00262055	2.62055
Folic Acid	441	2	0.00453515	4.53515
Niacinamide	122	2	0.0163934	16.3934
Para-Aminobenzoic Acid	137	1	0.00729927	7.29927
Pyridoxine hydrochloride	206	1	0.00485437	4.85437
Pyridoxal hydrochloride	203.62	1	0.00491111	4.91111
Riboflavin	376	0.3	0.000797872	0.797872
Thiamine hydrochloride	337	2	0.00593472	5.93472
Vitamin B12	1355	0.005	3.69004e-06	0.00369004
i-Inositol	180	37	0.205556	205.556
Inorganic Salts
Calcium nitrate (Ca(NO3)2 4H2O)	236	100	0.423729	423.729
Magnesium Sulfate (MgSO4) (anhyd.)	120	48.84	0.407	407
Potassium Chloride (KCl)	75	400	5.33333	5333.33
Sodium Bicarbonate (NaHCO3)	84	2000	23.8095	23809.5
Sodium Chloride (NaCl)	58	6085	104.914	104914
Sodium Phosphate dibasic (Na2HPO4) anhydrous	142	800	5.6338	5633.8
Other Components
D-Glucose (Dextrose)	180	7000	38.8889	38888.9
Glutathione (reduced)	307	0.1	0.000325733	0.325733
Phenol Red	376.4	5	0.0132837	13.2837
Uracil	112.09	0.025	0.000223035	0.223035
Guanine	151.13	0.025	0.00016542	0.16542
Adenine	135.13	0.05	0.000370014	0.370014

### Sheet: RPMI 1640 base
RPMI 1640 Medium (Thermo Scientific cat no. 11875085)
Media components from the manufacturer: https://www.thermofisher.com/order/catalog/product/11875085
Component	M.wt.	Concentration
		mg/L	mM
Amino Acids
Glycine	75	10	0.133333
L-Arginine	174	200	1.14943
L-Asparagine	132	50	0.378788
L-Aspartic acid	133	20	0.150376
L-Cystine 2HCl	313	65	0.207668
L-Glutamic Acid	147	20	0.136054
L-Glutamine	146	300	2.05479
L-Histidine	155	15	0.0967742
L-Hydroxyproline	131	20	0.152672
L-Isoleucine	131	50	0.381679
L-Leucine	131	50	0.381679
L-Lysine hydrochloride	183	40	0.218579
L-Methionine	149	15	0.100671
L-Phenylalanine	165	15	0.0909091
L-Proline	115	20	0.173913
L-Serine	105	30	0.285714
L-Threonine	119	20	0.168067
L-Tryptophan	204	5	0.0245098
L-Tyrosine disodium salt dihydrate	261	29	0.111111
L-Valine	117	20	0.17094
Vitamins
Biotin	244	0.2	0.000819672
Choline chloride	140	3	0.0214286
D-Calcium pantothenate	477	0.25	0.000524109
Folic Acid	441	1	0.00226757
Niacinamide	122	1	0.00819672
Para-Aminobenzoic Acid	137	1	0.00729927
Pyridoxine hydrochloride	206	1	0.00485437
Riboflavin	376	0.2	0.000531915
Thiamine hydrochloride	337	1	0.00296736
Vitamin B12	1355	0.005	3.69004e-06
i-Inositol	180	35	0.194444
Inorganic Salts
Calcium nitrate (Ca(NO3)2 4H2O)	236	100	0.423729
Magnesium Sulfate (MgSO4) (anhyd.)	120	48.84	0.407
Potassium Chloride (KCl)	75	400	5.33333
Sodium Bicarbonate (NaHCO3)	84	2000	23.8095
Sodium Chloride (NaCl)	58	6000	103.448
Sodium Phosphate dibasic (Na2HPO4) anhydrous	142	800	5.6338
Other Components
D-Glucose (Dextrose)	180	2000	11.1111
Glutathione (reduced)	307	0.1	0.000325733
Phenol Red	376.4	5	0.0132837

### Sheet: 100X BME Vitamins
100X BME Vitamins solution (Sigma cat no. B6891)
Media components from the manufacturer: https://www.sigmaaldrich.com/catalog/product/sigma/b6891
Component	Concentration (g/L)
D-biotin	0.1
choline chloride	0.1
folic acid	0.1
myo-inositol	0.2
niacinamide	0.1
pABA	0
D-pantothenic acid.1/2Ca	0.1
pyridoxal.HCl	0.1
pyridoxine.HCl	0
riboflavin	0.01
thiamine.HCl	0.1
vitamin B12	0
KCl	0
KH2PO4 (anhyd)	0
NaCl	8.5
NAa2HPO4 (anhyd)	0

### Sheet: Nucleobases
Nucleobases recipe
Component*	Volume (mL)	Supplier
Guanine (25 mg/mL)	25	Sigma cat. no G11950
Uracil (50 mg/mL)	12.5	Sigma cat. no U0750
Adenine (12.5 mg/mL)	10	Sigma cat. no A11500
Water	2.5
Total	50
Each component was dissolved separately in a minimum amount of 1 M NaOH and diluted in water to prepare a stock solution.
The different stock solutions were subsequently mixed to compose the final nucleobases mix.
The final mix was kept at -20 C in aliquots.
