## Supporting Table 5 for "A role for glutathione in buffering excess intracellular copper in *Streptococcus pyogenes*"

### Sheet: Sheet1
	Supporting Table 5. Values used to generate the model in Supporting Figure 9B.
	Protein		CueR	CopY	CsoR
	Dissociation constants
		K1	-	3.98107e+16	1e+21	M
	KMe OFF DNA	1/K1	3.3e-19	2.51189e-17	1e-21	M
		K3	-	10000000	31000000	M
	KDNAapo	1/K3	3.2e-08	1e-07	3.22581e-08	M
		K4	-	500000	2900000	M
	KDNAMe	1/K4	3.8e-07	2e-06	3.44828e-07	M
	Protein Abundance
	P0 (without metal)		24	20	20	multimers	<---- no literature data for CopY or CsoR. The arbitrary value of 20 multimers was used in the model.
	P1 (supplemented metal)		41	20	20	multimers
	DNA abundance
	DNA targets per cell		3	2	1	targets	<---- no literature data for CsoR, so 1 cso box was assumed.
	Cell volume		1e-15	1e-15	1e-15	liters	<---- assumed to be 1 fL for all organisms
